# Accurate identification of de novo genes in plant genomes using machine learning algorithms

**DOI:** 10.1101/2022.11.01.514720

**Authors:** Claudio Casola, Adekola Owoyemi, Alan E. Pepper, Thomas R. Ioerger

**Author notes:** Author for Correspondence: Claudio Casola, Department of Ecology and Conservation Biology, Texas A&M University, College Station, TX, 77843.

## Abstract

De novo gene birth—the evolution of new protein-coding genes from ancestrally noncoding DNA—is increasingly appreciated as an important source of genetic and phenotypic innovation. However, the frequency and overall biological impact of de novo genes (DNGs) remain controversial. Large-scale surveys of de novo genes are critical to address these issues, but DNG identification represents a persistent challenge due to the lack of standardized protocols and the laborious analyses traditionally used to detect DNGs. Here, we introduced novel approaches to identify de novo genes that rely on Machine Learning Algorithms (MLAs) and are poised to accelerate DNG discovery. We specifically investigated if MLAs developed in one species using known DNGs can accurately predict de novo genes in other genomes. To maximize the applicability of these methods across species, we relied only on DNA and protein sequence features that can be easily obtained from annotation data. Using hundreds of published and newly annotated DNGs from three angiosperms, we trained and tested both Decision Tree (DT) and Neural Network (NN) algorithms. Both MLAs showed high levels of accuracy and recall within-genomes. Although accuracies and recall decreased in cross-species analyses, they remained elevated between evolutionary closely related species. A few training features, including presence of a protein domain and coding probability, held most of the MLAs predictive power. In analyses of all genes from a genome, recall was still elevated. Although false positive rates were relatively high, MLA screenings of whole-genome datasets reduced by up to ten-fold the number of genes to be examined by conventional comparative genomic methods. Thus, a combination of MLAs and traditional strategies can significantly accelerate the accurate discovery of DNG and the annotation in angiosperm genomes.
