## Supplementary material for "Accurate identification of de novo genes in plant genomes using machine learning algorithms": S2 Table

### Sheet: S2 Table
S2 Table. Taxa corresponding to the 45 Brassicaceae genomes analyzed to identify B. rapa DNGs througout Blast searches.
Species name	Assembly name/ID	Source
Aethionema arabicum	GCA_000411095.1	NCBI
Arabidopsis arenosa	GCA_902996965.1	NCBI
Arabidopsis halleri	Ahalleri_CH_v2	NCBI
Arabidopsis halleri	GCA_011037025.1	NCBI
Arabidopsis halleri	Ahal2.2	NCBI
Arabidopsis lyrata	v1.0	NCBI
Arabidopsis lyrata	v2.2	NCBI
Barbarea vulgaris	GCA_001920985.1	NCBI
Boechera stricta	NTU_Bstr_LTM_2.2	NCBI
Brassica nigra	C2_v1	Brassicadb
Brassica nigra	BniB	Brassicadb
Brassica oleracea	v1.0	Brassicadb
Brassica rapa	Z1	Genoscope
Brassica rapa	v3_0	Brassicadb
Brassica rapa	FPsc_277_v1	Brassicadb
Camelina sativa	GCA_000633955.1	NCBI
Camelina sativa	GCA_000496875.1	NCBI
Capsella bursa-pastoris	GCA_001974645.1	NCBI
Capsella rubella	GCA_000375325.1	NCBI
Cardamine resedifolia	GCA_014578085.1	NCBI
Conringia planisiliqua	GCA_900108845.1	NCBI
Crucihimalaya himalaica	GCA_004349715.1	NCBI
Erysimum cheiranthoides	GCA_011420285.1	NCBI
Erysimum pusillum	GCA_900406355.1	NCBI
Isatis indigotica	Isatis_indigotica Lachesis	NCBI
Isatis indigotica	Isatis_indigotica	NCBI
Kernera saxatilis	GCA_900406395.1	NCBI
Leavenworthia alabamica	GCA_000411055.1	NCBI
Lepidium africanum	GCA_900406405.1	NCBI
Lepidium aucheri	GCA_900406435.1	NCBI
Lepidium campestre	GCA_009757365.2	NCBI
Microthlaspi erraticum	GCA_902728155.2	NCBI
Nasturtium officinale	GCA_900406445.1	NCBI
Noccaea caerulescens	GCA_900406465.1	NCBI
Radish_chromosome	Radish_chromosome	Brassicadb
Raphanus sativus	GCA_902824885.1	NCBI
Raphanus sativus	v2.20	NCBI
Sisymbrium irio	GCA_000411075.1	NCBI
Thellungiella halophila	173	Brassicadb
Thellungiella salsuginea	TsV29	Brassicadb
Schrenkiella parvula	Sp	Brassicadb
Schrenkiella parvula	TpV7	Brassicadb
Thlaspi arvense	v1	NCBI
Turritis glabra	GCA_900406565.1	NCBI
Turritis glabra	GCA_900406545.1	NCBI
