## Supplementary material for "Accurate identification of de novo genes in plant genomes using machine learning algorithms": S3 Table

### Sheet: S3 Table
S3 Table. BUSCO analysis of Brassica genome assemblies. The Brassica rapa assembly used as focal genome for de novo gene discovery is highlighted.
Species	#Genes	BUSCOv4 %Complete	Line	Reference	PMID
B. oleracea	61279	96.1	HDEM	Belser et al. 2018	30390080
B. oleracea	56610	99.5	To1000	parkin et al 2014	24916971
B. oleracea	45758	95.5	O2–12	Liu et al. 2014	24852848
B. rapa	46721	96.2	Z1	Belser et al. 2018	30390080
B. rapa	46248	97.1	Chiifu-401-42	Zhang et al. 2018	30131865
B. rapa	41173	96.5	Chiifu-401-42	Wang et al. 2011	21873998
B. nigra	59851	98	NI100	Perumal et al. 2020	32782408
B. nigra	67020	92	CN115125	Perumal et al. 2020	32782408
B. nigra	47953	96.8	YZ12151	Yang et al. 2016	27595476
B. napus	101040	97.7	Darmor-bzh	Chalhoub et al. 2014	25146293
B. napus	84347	88.6	Tapidor	Bayer et al. 2017	28403535
B. napus	94765	94.6	Darmor	Bayer et al. 2017	28403535
B. napus	99481	99	Express 617	Lee et al 2020	32411167
B. juncea	79644	95.3	Tumida	Yang et al. 2016	27595476
