## Supplementary material for "Accurate identification of de novo genes in plant genomes using machine learning algorithms": S4 Table

### Sheet: S4 Table
S4 Table. Confusion matrices for models developed using species-specific datasets. Models were tested on independent balanced test sets and results were averaged over 10-fold cross-validation.
				predicted class labels
				DNG	AG	Recall
A. thaliana	DT classifier	actual class labels	DNG	29.4	3.7	88.8218
			AG	3.1	30
	NN classifier	actual class labels	DNG	30.5	2.6	92.145
			AG	1.9	31.2
B. rapa	DT classifier	actual class labels	DNG	63.4	12	84.0849
			AG	10.4	65
	NN classifier	actual class labels	DNG	69.6	5.8	92.3077
			AG	10.9	64.5
O. sativa	DT classifier	actual class labels	DNG	26	8.3	75.8017
			AG	7.8	26.5
	NN classifier	actual class labels	DNG	28.5	5.8	83.0904
			AG	7.8	26.5
