## Supplementary material for "Accurate identification of de novo genes in plant genomes using machine learning algorithms": S5 Table

### Sheet: S5 Table
S5 Table. Extended features and mean values of A. thaliana DNGs and AGs.
Feature name	DNGs	AGs
5’UTR length	27.8248	107.41
3’UTR length	29.7432	179.086
#Exons	1.39275	5.44745
TEs in CDS (bp)	24.1208	15.3127
%TEs in CDS	7.53184	1.64737
TEdist	9738.59	12300.5
#Motifs promoter	7.87613	8.77372
#Conserved TFBSs	0.283988	0.6265
#FUN TFBSs	0.190332	0.294251
#AtRegNet TFBSs	0.0634441	0.18745
RNAseq AVG	0.566708	28.2889
RNAseq MAX	3.93572	60.8851
RNAseq <2 samples	0.616314	0.0707338
RP AVG	0.138509	8.01911
RP MAX	1.13588	31.399
Missense variation	0.0863309	0.0367098
#HMMPfam Domain	0.00302115	0.785376
#PPIs (w/predicted)	0.00302115	2.69981
#PPIs	0	0.100405
Tiny	26.7361	28.9598
Aromatic	12.1379	10.7381
Acidic	9.61148	11.7937
TAIR_Phenotypes_9-2019.txt	0	0.0675169
LGP_20190630.txt	0.0060423	0.316921
LGP_20130122	0	0.235704
Lloyd and Meinke 2012	0	0.0907921
Luhua, et al. 2013	0.0151057	0.0589259
Genes with >0 phenotypes	0.0120846	0.176286
