## Supplementary material for "Accurate identification of de novo genes in plant genomes using machine learning algorithms": S6 Table

### Sheet: S6 Table
S6 Table. Feature Importances for Decision Trees. ‘Feature Importance’ is a weighted average of information gain for features used as tests at nodes in a decision tree, weighted by the number of training examples represented by each node. These importance scores are averaged over 10 cross-validation runs.
Feature name	A. thaliana	B. rapa	O. sativa
Gene length	0.037	0.032	0.059
CDS length	0.019	0.025	0.079
CDS #exons	0.003	0.011	0.014
GC-content	0.021	0.034	0.055
SSRs in CDS (bp)	0.005	0.007	0.008
%SSRs in CDS	0.013	0.005	0.011
Gene overlap	0.001	0	0.008
CAI	0.021	0.029	0.093
%Coding	0.004	0.001	0.003
Coding probability	0.407	0.077	0.057
Protein domains	0.392	0.657	0.453
%ISD	0.03	0.038	0.038
pI	0.01	0.03	0.056
#TM helices	0.003	0.003	0.003
%w/TM helices	0	0.001	0.001
%w/SP	0.003	0.001	0.001
%w/mTP	0	0.001	0
%w/cTP	0.001	0.002	0.001
%w/luTP	0	0	0
%w/NoTP	0.001	0.002	0
Kozak score	0.025	0.04	0.058
