## Supplementary material for "Accurate identification of de novo genes in plant genomes using machine learning algorithms": S7 Table

### Sheet: S7 Table
S7 Table. Confusion matrices of A. thaliana DT classifiers applied to the two other species. Models were tested on independent balanced test sets and results were averaged over 10-fold cross-validation.
				predicted class labels
				DNG	AG	Recall
B. rapa	DT classifier	actual class labels	DNG	61.5	13.9	81.565
			AG	11.6	63.8
	NN classifier	actual class labels	DNG	63.1	12.3	83.687
			AG	10.2	65.2
O. sativa	DT classifier	actual class labels	DNG	20.1	14.2	58.6006
			AG	8.3	26
	NN classifier	actual class labels	DNG	19	15.3	55.3936
			AG	5.7	28.6
