## Supplementary material for "Accurate identification of de novo genes in plant genomes using machine learning algorithms": S8 Table

### Sheet: S8 Table
S8 Table. Confusion matrices for models developed using species-specific datasets and applied to whole-genome datasets. Models were tested on independent balanced test sets and results were averaged over 10-fold cross-validation.
				predicted class labels
				DNG	AG	Recall
A. thaliana	DT classifier	actual class labels	DNG	327.3	3.7	98.8822
			AG	2055.3	24367.7
	NN classifier	actual class labels	DNG	326.6	4.4	98.6707
			AG	2366.6	24056.4
B. rapa	DT classifier	actual class labels	DNG	742	12	98.4085
			AG	4409.8	29944.2
	NN classifier	actual class labels	DNG	730.4	23.6	96.87
			AG	4882.1	29471.9
O. sativa	DT classifier	actual class labels	DNG	334.7	8.3	97.5802
			AG	8021.4	30383.6
	NN classifier	actual class labels	DNG	321.5	21.5	93.7318
			AG	8948.4	29456.6
