## Supplementary material for "Accurate identification of de novo genes in plant genomes using machine learning algorithms": S9 Table

### Sheet: S9 Table
S9 Table. Confusion matrices of A. thaliana DT classifiers applied to whole-genome datasets from the two other species. Models were tested on independent balanced test sets and results were averaged over 10-fold cross-validation.
				predicted class labels
				DNG	AG	Recall
B. rapa	DT classifier	actual class labels	DNG	615	139	81.565
			AG	5146	29208
	NN classifier	actual class labels	DNG	631	123	83.687
			AG	4706	29648
O. sativa	DT classifier	actual class labels	DNG	201	142	58.6006
			AG	9712	28693
	NN classifier	actual class labels	DNG	190	153	55.3936
			AG	6986	31419
