## Supplementary material for "Accurate identification of de novo genes in plant genomes using machine learning algorithms": S1 Table

### Sheet: S1 Table
S1 Table. Arabidopsis thaliana DNGs from Li et al. (2016) sharing sequence homology with other taxa.
Taxon	#DNGs
Other Arabidopsis species	89
Camelinae	29
Brassicaceae	79
Rosids	10
Angiosperms	66
Green plants	10
Fungi	2
Bacteria	13
